# The origins and diversification of Holarctic brown bear populations inferred from genomes of past and present populations

**DOI:** 10.1101/2023.02.08.527755

**Authors:** Takahiro Segawa, Alba Rey-Iglesia, Eline D Lorenzen, Michael V Westbury

## Abstract

The brown bear (*Ursus arctos*) is one of the survivors of the Late Quaternary megafauna extinctions. However, despite being widely distributed across the Holarctic, brown bears have experienced extensive range reductions, and even extirpations in some geographic regions. Previous research efforts utilising genetic data have provided valuable insights into their evolutionary history. However, most studies have been limited to contemporary individuals or mitochondrial DNA, limiting insights into population processes that preceded the present. Here we present genomic data from two Late Pleistocene brown bears from Honshu, Japan, and eastern Siberia, and combine them with published contemporary and ancient genomes from across the Holarctic range of brown bears to investigate the evolutionary relationships among brown bear populations through time and space. By including genomic data from Late Pleistocene and Holocene individuals sampled outside the current distribution range we uncover diversity not present in the contemporary populations. Notably, although contemporary individuals display geographically structured populations most likely driven by isolation-by-distance, this pattern varies among the ancient samples across different regions. The inclusion of ancient brown bears in our analysis provides novel insights into the evolutionary history of brown bears and contributes to understanding the populations and diversity lost during the Late Quaternary.
