## Supplementary table S1 for "The origins and diversification of Holarctic brown bear populations inferred from genomes of past and present populations"

### Sheet: Supplementary table S1
Name	Region	Broad region	Coverage	Age cal. BP	Age.group	Reference	Latitude	Longitude
191Y	Slovenia	Europe	6.82655	Modern	Modern	Barlow et al 2018	46.4591	14.0154
Austria_LP	Austria	Europe	1.46084	43,990 ± 1640	Late Pleistocene	Barlow et al 2018	47.9702	16.7545
Ge	Georgia	MiddleEast	12.3549	Modern	Modern	Barlow et al 2018	42.9484	43.3813
S235	Siberia	Siberia	10.8332	Modern	Modern	Barlow et al 2018	55.3361	92.1237
ALP1	Italy_alps	Europe	17.5718	Modern	Modern	Benazzo et al 2017	46.0332	10.0548
APP1	Italy_appenines	Europe	2.77584	Modern	Modern	Benazzo et al 2017	43.3164	12.5446
APP2	Italy_appenines	Europe	17.057	Modern	Modern	Benazzo et al 2017	43.3164	12.5446
APP3	Italy_appenines	Europe	6.10301	Modern	Modern	Benazzo et al 2017	43.3164	12.5446
APP4	Italy_appenines	Europe	4.07776	Modern	Modern	Benazzo et al 2017	43.3164	12.5446
APP5	Italy_appenines	Europe	3.38162	Modern	Modern	Benazzo et al 2017	43.3164	12.5446
APP6	Italy_appenines	Europe	6.62667	Modern	Modern	Benazzo et al 2017	43.3164	12.5446
GRE1	Greece	Europe	5.02989	Modern	Modern	Benazzo et al 2017	40.4887	21.8606
GRE2	Greece	Europe	6.51956	Modern	Modern	Benazzo et al 2017	40.4887	21.8606
SLK1	Slovakia	Europe	18.3186	Modern	Modern	Benazzo et al 2017	48.9955	18.4681
SLK2	Slovakia	Europe	5.30458	Modern	Modern	Benazzo et al 2017	48.9955	18.4681
SPA1	Spain	Europe	20.2772	Modern	Modern	Benazzo et al 2017	43.1974	-4.85131
Uarc_EP040	Alaska	North America	11.7418	Modern	Modern	Cahill et al 2013	63.746	-148.901
Uarc_EP050	Alaska	North America	11.5399	Modern	Modern	Cahill et al 2013	57.6853	-134.489
Chichagof_1	Alaska	North America	4.89368	Modern	Modern	Cahill et al 2015	57.8557	-135.898
Chichagof_2	Alaska	North America	5.89838	Modern	Modern	Cahill et al 2015	57.8557	-135.898
Ursus_arctos_Sweden_Dalarna	Sweden	Europe	5.77203	Modern	Modern	Cahill et al 2015	61.0917	14.6664
Clare-12	Newhall Cave, Edenvale, Co. Clare, Ireland	Ireland	0.030395	12,393 ± 199	Late Pleistocene	Cahill et al 2018	53.0893	-9.14369
Kunashir1	Kunashir Island, Sakhalin, Russian Federation	Kunashir Island	0.0615983	Historic (no date)	Modern	Cahill et al 2018	44.0964	145.834
Kunashir2	Kunashir Island, Sakhalin, Russian Federation	Kunashir Island	0.0136267	Historic (no date)	Modern	Cahill et al 2018	44.0964	145.834
Leitrim-4	Poll na mBéar Cave, Glenade, Co. Leitrim, Ireland	Ireland	0.130665	3,791 ± 50	Holocene	Cahill et al 2018	54.3813	-8.29681
Leitrim-5	Poll na mBéar Cave, Glenade, Co. Leitrim, Ireland	Ireland	0.0891374	5,180 ± 93	Holocene	Cahill et al 2018	54.3813	-8.29681
Quebec	Saint-Nicolas, Quebec, Canada	North America	0.011247	11,279 ± 30	Holocene	Cahill et al 2018	46.6773	-71.4098
Sligo-13	Plunkett Cave, Kesh Corran, Co. Sligo, Ireland	Ireland	0.0144548	13,219 ± 105	Late Pleistocene	Cahill et al 2018	54.0575	-8.37905
Sligo-14	Plunkett Cave, Kesh Corran, Co. Sligo, Ireland.	Ireland	0.0117128	13,683 ± 182	Late Pleistocene	Cahill et al 2018	54.0575	-8.37905
ABC15	ABCcoast2	North America	7.71304	Modern	Modern	de Jong et al 2023	57.9842	-133.788
ABC16	ABCcoast2	North America	7.92656	Modern	Modern	de Jong et al 2023	57.9842	-133.788
ABC7	ABCa	North America	10.2177	Modern	Modern	de Jong et al 2023	57.7333	-134.333
ABC8	ABCa	North America	9.36581	Modern	Modern	de Jong et al 2023	57.7333	-134.333
ABC9	ABCa	North America	6.45061	Modern	Modern	de Jong et al 2023	57.7333	-134.333
Alaska1	Kodiak	North America	8.40999	Modern	Modern	de Jong et al 2023	57.79	-152.407
Alaska11	Alaska	North America	8.24962	Modern	Modern	de Jong et al 2023	68.143	-151.736
Alaska12	Alaska	North America	9.42528	Modern	Modern	de Jong et al 2023	68.143	-151.736
Alaska7	Alaska	North America	8.57049	Modern	Modern	de Jong et al 2023	68.143	-151.736
Alaska9	Alaska	North America	7.88649	Modern	Modern	de Jong et al 2023	68.143	-151.736
AlaskaN1	Alaska	North America	13.441	Modern	Modern	de Jong et al 2023	70.29	-148.79
AlaskaSW1	Aleutian	North America	14.4104	Modern	Modern	de Jong et al 2023	55.328	-160.5
AlaskaSW2	Aleutian	North America	13.3033	Modern	Modern	de Jong et al 2023	55.81	-166.66
AlaskaSW3	Aleutian	North America	17.9387	Modern	Modern	de Jong et al 2023	55.81	-166.66
AlaskaW1	Alaska	North America	13.3652	Modern	Modern	de Jong et al 2023	66.94	-160.6
Amur1	Amur		8.65125	Modern	Modern	de Jong et al 2023	52.4305	140.329
Amur2	Amur	Siberia	9.16805	Modern	Modern	de Jong et al 2023	46.0321	136.677
Amur3	Amur	Siberia	9.68645	Modern	Modern	de Jong et al 2023	45.4562	137.185
Amur4	Sakhalin		8.922	Modern	Modern	de Jong et al 2023	48	142.253
Amur5	Yakutia	Siberia	15.1056	Modern	Modern	de Jong et al 2023	57.645	136.23
Canada1	Westcoast	North America	11.0811	Modern	Modern	de Jong et al 2023	49.93	-117.627
Canada10	HudsonBay	North America	7.51153	Modern	Modern	de Jong et al 2023	61.117	-94.05
Canada11	HudsonBay	North America	4.67659	Modern	Modern	de Jong et al 2023	61.117	-94.05
Canada12	HudsonBay	North America	9.27477	Modern	Modern	de Jong et al 2023	61.117	-94.05
Canada2	HudsonBay	North America	11.9446	Modern	Modern	de Jong et al 2023	62.2373	-92.5922
Canada3	HudsonBay	North America	11.2321	Modern	Modern	de Jong et al 2023	61.117	-94.05
Canada4	HudsonBay	North America	6.3166	Modern	Modern	de Jong et al 2023	61.117	-94.05
Canada5	HudsonBay	North America	9.677	Modern	Modern	de Jong et al 2023	64.167	-95.5
Canada6	HudsonBay	North America	8.27137	Modern	Modern	de Jong et al 2023	64.167	-95.5
Canada7	HudsonBay	North America	7.99377	Modern	Modern	de Jong et al 2023	62.75	-92
Canada8	HudsonBay	North America	7.88987	Modern	Modern	de Jong et al 2023	61.117	-94.05
Canada9	HudsonBay	North America	10.3815	Modern	Modern	de Jong et al 2023	61.117	-94.05
CentralRussia1	Ural	Siberia	7.81437	Modern	Modern	de Jong et al 2023	55.5	80.5
CentralRussia2	CentreRus2	Siberia	7.44254	Modern	Modern	de Jong et al 2023	55.5	91.4
CentralRussia3	CentreRus	Siberia	8.09675	Modern	Modern	de Jong et al 2023	55.4	91.4
CentralRussia4	CentreRus	Siberia	7.56644	Modern	Modern	de Jong et al 2023	60.3	94.3
CentralRussia5	Ural	MiddleEast	7.35554	Modern	Modern	de Jong et al 2023	57.6	57.6
Estonia1	Baltic	Europe	8.44586	Modern	Modern	de Jong et al 2023	59.008	26.226
Estonia2	Baltic	Europe	9.60421	Modern	Modern	de Jong et al 2023	59.2672	27.552
FarEast1	Magadan		16.1321	Modern	Modern	de Jong et al 2023	59.5638	150.804
FarEast10	Magadan		15.9245	Modern	Modern	de Jong et al 2023	59.6	153.15
FarEast11	Magadan		7.94091	Modern	Modern	de Jong et al 2023	59.6	153.15
FarEast2	Magadan		7.66949	Modern	Modern	de Jong et al 2023	59.5638	150.804
FarEast3	Magadan		7.74948	Modern	Modern	de Jong et al 2023	59.5638	150.804
FarEast4	Magadan		8.0265	Modern	Modern	de Jong et al 2023	59.5638	150.804
FarEast6	Yakutia	Siberia	9.60082	Modern	Modern	de Jong et al 2023	56.65	124.7
FarEast7	Yakutia	Siberia	7.93532	Modern	Modern	de Jong et al 2023	64.3135	133.536
FarEast8	Yakutia	Siberia	9.085	Modern	Modern	de Jong et al 2023	60.0251	123.393
FarEast9	Yakutia	Siberia	9.00616	Modern	Modern	de Jong et al 2023	64.1681	116.467
Finland2	Baltic	Europe	8.07154	Modern	Modern	de Jong et al 2023	61.6934	29.729
Finland3	Baltic	Europe	8.4688	Modern	Modern	de Jong et al 2023	61.9197	27.8163
Himalaya1*	Himalaya	Himalaya	4.35658	Modern	Modern	de Jong et al 2023	38.11	70.41
Hokkaido1	Hokkaido	Japan	8.04921	Modern	Modern	de Jong et al 2023	42.9239	143.196
IranGudrun*	MiddleEast	MiddleEast	7.79133	Modern	Modern	de Jong et al 2023	38	46
Kamtschatka3	Kamtchatka		8.17875	Modern	Modern	de Jong et al 2023	56.2109	159.347
Kamtschatka4	Kamtchatka		9.5408	Modern	Modern	de Jong et al 2023	56.2109	159.347
Kirkenes	NorthScand	Europe	27.6765	Modern	Modern	de Jong et al 2023	69.7271	30.0458
Kodiak1	Kodiak	North America	19.1228	Modern	Modern	de Jong et al 2023	57.79	-152.407
Kodiak2	Kodiak	North America	14.1149	Modern	Modern	de Jong et al 2023	57.79	-152.407
Kodiak3	Kodiak	North America	14.7372	Modern	Modern	de Jong et al 2023	57.79	-152.407
Kodiak4	Kodiak	North America	17.093	Modern	Modern	de Jong et al 2023	57.79	-152.407
Kodiak5	Kodiak	North America	12.6817	Modern	Modern	de Jong et al 2023	57.79	-152.407
Kodiak6	Kodiak	North America	15.2515	Modern	Modern	de Jong et al 2023	57.79	-152.407
Norway1***	NorthScand	Europe	10.6118	Modern	Modern	de Jong et al 2023	69.9689	23.2717
Norway2***	NorthScand	Europe	9.94206	Modern	Modern	de Jong et al 2023	69.9689	23.2717
Norway3	NorthScand	Europe	8.93244	Modern	Modern	de Jong et al 2023	69.4439	25.8048
Norway4	NorthScand	Europe	7.27048	Modern	Modern	de Jong et al 2023	69.4439	25.8048
Norway6	NorthScand	Europe	7.7797	Modern	Modern	de Jong et al 2023	70.483	26.0135
Norway7	MidScand	Europe	7.70092	Modern	Modern	de Jong et al 2023	70.483	26.0135
Norway8	NorthScand	Europe	7.71093	Modern	Modern	de Jong et al 2023	70.483	26.0135
Rumania1	Europe	Europe	8.10233	Modern	Modern	de Jong et al 2023	44.44	26.0963
Rumania2	Europe	Europe	7.89953	Modern	Modern	de Jong et al 2023	44.44	26.0963
Rumania3	Europe	Europe	7.99853	Modern	Modern	de Jong et al 2023	44.44	26.0963
Rumania4	Europe	Europe	9.08203	Modern	Modern	de Jong et al 2023	44.44	26.0963
Rumania5	Europe	Europe	9.28704	Modern	Modern	de Jong et al 2023	44.44	26.0963
Russia_Kola1	NorthScand	Europe	8.60736	Modern	Modern	de Jong et al 2023	68.979	33.09
Russia_Kola3	NorthScand	Europe	8.12524	Modern	Modern	de Jong et al 2023	68.979	33.09
SouthNorway1	SouthScand	Europe	7.92689	Modern	Modern	de Jong et al 2023	60.8333	11.6666
SouthNorway2	SouthScand	Europe	7.3663	Modern	Modern	de Jong et al 2023	60.8333	11.6666
SouthNorway3	SouthScand	Europe	7.97466	Modern	Modern	de Jong et al 2023	60.8333	11.6666
SouthNorway4	MidScand	Europe	7.50269	Modern	Modern	de Jong et al 2023	63.1667	10.3333
SouthNorway5	SouthScand	Europe	8.27036	Modern	Modern	de Jong et al 2023	63.1667	10.3333
SouthNorway6	MidScand	Europe	8.06952	Modern	Modern	de Jong et al 2023	63.1667	10.3333
SouthNorway7	MidScand	Europe	7.99643	Modern	Modern	de Jong et al 2023	63.1667	10.3333
TurkeyMartin*	MiddleEast	MiddleEast	7.97944	Modern	Modern	de Jong et al 2023	39.9	41.3
Ural1	Ural	MiddleEast	7.66122	Modern	Modern	de Jong et al 2023	58	56.3167
Ural2	Ural	MiddleEast	6.74269	Modern	Modern	de Jong et al 2023	58	56.3167
Ural3	Ural	MiddleEast	7.77947	Modern	Modern	de Jong et al 2023	58	56.3167
Ural4	Ural	MiddleEast	8.75523	Modern	Modern	de Jong et al 2023	58	56.3167
Ural5	Ural	MiddleEast	7.48844	Modern	Modern	de Jong et al 2023	60.3262	56.423
Ural6	Ural	MiddleEast	9.31989	Modern	Modern	de Jong et al 2023	63.3162	42.533
US1	Westcoast	North America	14.0593	Modern	Modern	de Jong et al 2023	44.0682	-114.742
US2	Westcoast	North America	12.2064	Modern	Modern	de Jong et al 2023	48.1978	-114.316
US3	Westcoast	North America	9.24363	Modern	Modern	de Jong et al 2023	44.0397	-109.541
US6	Westcoast	North America	7.6069	Modern	Modern	de Jong et al 2023	48.8	-117.255
US8	Westcoast	North America	14.5008	Modern	Modern	de Jong et al 2023	44.56	-111.444
DRR276774	Hokkaido	Japan	24.9433	Modern	Modern	Endo et al 2021	41.7074	140.416
DRR276775	Hokkaido	Japan	39.4674	Modern	Modern	Endo et al 2021	42.9572	140.627
DRR276776	Hokkaido	Japan	40.0366	Modern	Modern	Endo et al 2021	43.324	141.878
DRR276777	Hokkaido	Japan	36.3339	Modern	Modern	Endo et al 2021	45.1318	141.801
DRR276778	Hokkaido	Japan	38.5891	Modern	Modern	Endo et al 2021	43.7362	144.603
DRR276779	Hokkaido	Japan	37.5514	Modern	Modern	Endo et al 2021	43.9116	144.663
Denisova_LP	Siberia	Siberia	0.0274028	Late Pleistocene	Late Pleistocene	Glocke and Meyer 2017	51.3974	84.6765
BGI-brownbear-107596012	Montana	North America	17.9547	Modern	Modern	Liu et al 2014	48.7596	-113.787
BGI-brownbear-20105373	Sweden	Europe	16.2603	Modern	Modern	Liu et al 2014	66.607	19.8229
BGI-brownbear-20105434	Sweden	Europe	24.257	Modern	Modern	Liu et al 2014	61.1637	15.2184
BGI-brownbear-43157	Alaska	North America	21.6432	Modern	Modern	Liu et al 2014	57.569	-135.962
BGI-brownbear-56159	Alaska	North America	20.7375	Modern	Modern	Liu et al 2014	57.0833	-134.85
BGI-brownbear-63855	Alaska	North America	21.4045	Modern	Modern	Liu et al 2014	57.7833	-134.95
BGI-brownbear-63856	Alaska	North America	20.4685	Modern	Modern	Liu et al 2014	57.7667	-135.417
BGI-brownbear-63863	Alaska	North America	24.3014	Modern	Modern	Liu et al 2014	58	-135
BGI-brownbear-63864	Alaska	North America	22.0232	Modern	Modern	Liu et al 2014	57.4333	-134.55
BGI-brownbear-7429	Finland	Europe	23.2492	Modern	Modern	Liu et al 2014	61.2863	28.8417
ABC1_051711	Alaska	North America	58.1151	Modern	Modern	Miller et al 2012	57.6853	-134.489
ABC2_Lucky	Alaska	North America	29.7149	Modern	Modern	Miller et al 2012	56.9974	-135
GRZ_100	Alaska	North America	21.6402	Modern	Modern	Miller et al 2012	60.0858	-151.382
CGG_1_020006	Siberia	Siberia	0.347992	Late Pleistocene (>50kya)	Late Pleistocene	This study, Rey-Iglesia et al 2019	68.5627	144.766
JBB-32 K	Honshu	Japan	0.108704	32,464 ± 255	Late Pleistocene	This study, Segawa et al 2021	36.1153	138.777
